# A structure-based epitope tagging approach identifies vulnerable sites on the malarial P36-P52 protein complex for antibody-mediated neutralization of *Plasmodium* sporozoites

**DOI:** 10.64898/2026.03.16.712187

**Authors:** Samhita Das, Lien Boeykens, Manon Loubens, Carine Marinach, Sylvie Briquet, Line De Vocht, Isabel Pintelon, Jean-Pierre Timmermans, Yann G.-J. Sterckx, Olivier Silvie

**Affiliations:** Sorbonne Université, INSERM, CNRS, Centre d’Immunologie et des Maladies Infectieuses, Cimi-Paris, 75013 Paris, France; Laboratory of Medical Biochemistry and Infla-Med Centre of Excellence, University of Antwerp, Campus Drie Eiken, 2610 Wilrijk, Belgium; Laboratory of Cell Biology and Histology and the Antwerp Centre for Advanced Microscopy (ACAM), University of Antwerp, Campus Drie Eiken, 2610 Wilrijk, Belgium

**Author notes:** Contributed equally to the work. Contributed equally to the work (Samhita Das, Lien Boeykens).

**Keywords:** *Plasmodium*, malaria, sporozoites, 6-cys proteins, protein structure, neutralizing antibodies

## Abstract

Malaria is caused by apicomplexan parasites of the genus *Plasmodium*, which are transmitted through the bite of *Anopheles* mosquitoes that inject sporozoites (SPZs) into the skin. SPZs migrate to and infect the liver for an initial round of replication. SPZs and liver stages have long been considered as ideal targets for malaria vaccines. The main SPZ surface protein, the circumsporozoite protein (CSP), is the target of currently approved malaria vaccines and prophylactic antibody therapies. Studies in rodent malaria models have shown that anti-CSP antibodies exert their protective effect mainly in the skin, but some of the most potent anti-CSP monoclonal antibodies show additional protective effects in the vasculature and liver. Other SPZ proteins involved at different steps of the infection process may thus represent additional targets for antibody-mediated neutralization. Three 6-cysteine (6-Cys) domain proteins (P36, P52 and B9) play an essential role during SPZ invasion of hepatocytes, yet their molecular function and whether they can be targeted by neutralizing antibodies remains unknown. Here, to fill this gap, we combined an integrative structural biology approach with functional experiments in the *P. berghei* rodent malaria model. AlphaFold-based structural modeling followed by experimental validation via electron microscopy and small-angle X-ray scattering indicated that the P36-P52 heterodimer displays a head-to-tail architecture with an interaction interface that is largely conserved among *Plasmodium* species. The structural models supported the rational design of an epitope tagging approach, which, combined with neutralizing assays, revealed that antibodies against P36 and P52 can efficiently block invasion of hepatocytes by SPZs in culture conditions. The data show that the inhibitory activity of antibodies heavily depends on epitope position and revealed that antibody-exposed vulnerable sites lie on the membrane-distal side of the P36-P52 heterodimer. In contrast, antibodies targeting B9 had no inhibitory effect on SPZ invasion, irrespective of epitope positioning. These data show that the invasion step could be targeted by antibodies and indicate that the P36-P52 complex may be considered as a potential target for the development of next generation pre-erythrocytic malaria vaccines or therapeutic antibodies.
