## Supplemental Table S2 for "A structure-based epitope tagging approach identifies vulnerable sites on the malarial P36-P52 protein complex for antibody-mediated neutralization of *Plasmodium* sporozoites"

### Sheet: Feuil1
Table S2. Oligonucleotide sequences
	Primer	Primer sequence 5'-->3'
Generation of P36-FlagC parasites	P36prom-3xFlag-P36utr synthetic gene	gggcgaattgGGTACCGAAAAGACCATTTGATAATTTAACCCTTAAATAATAAAATATATTTTTTCATGAGAAATATTTAATTTATGATTTTTTTTCAAAATATTATTTTAATGTTTTATTCCCTAAAGAGAATTAAAAATAAAACGAATTTAAATTTGTTTATGGTATGCATTTTTTTTTGAAAATATAAGATATGCATAAGATCTCAAAAACACGAAAGATAAAGAATTTAAAATATATCTTTTGAAATGAACATATTGTTTTATTTAATCCATATTTTGCTATAAATTTTAAAAAAATTTTAGAATTTTGTATATTTTGAAGGAATTAATAAATATTGTGTGACATAAAGAGGAGAGATAAGGCAAATATACAATATATGATTATGTCTTCACATA…
	GeneFor	tatagggcgaattggGTACCGAAAAG
	GeneRev	ttcaatttcggaattCACATATTTGCTATAG
	P36orfFor	ATTATTTTTTCTCGAGTTGATTATGAAACAATATGAGTTCGCACG
	P36orfRev	CTTTGTAGTCCTCGAGATCTTCTTTTGTGGAAAAAATGTGATATATTGC
Genotyping of P36-FlagC parasites	KOfor (parental)	CTGAGGCATTTTTGTTGACGCTACTG
	KOrev (parental)	GCCCATTAACATCACCATCTAATTCAACAAG
	5'intFor	CTTCTTCTTATTATGAGGTCTTTAACTATTTTTCAATCG
	5'intRev	CTTTATAATCACCGTCATGGTCTTTGTAGTC
	3'intFor	TAAGCATAAAGAGCTCGAAAAGAATTAAGC
	3'intRev	CCCCTTAGTTAAAGCAGCTATTATATATACC
Generation of P52-V5C/P36-FlagC parasites	P52promFor	TATAGGGCGAATTGGAGGAAAATGATGAAGCATTTTGTTCTTTGG
	P52promRev	TGATggtaccTTATTCTCAAAATGTGTATCACATTGAAGG
	P52utrFor	AATAAggtaccATCACAATATGTGCATAGTGTCAATATGC
	P52utrRev	CAAATGGTCTTTTCGTTCGCTTTATTGATATACATGCAACTTTTC
	P52orfFor	CATTTTGAGAATAAggtaccTAGTAAATGAAGCGTCGGAGAATTTTC
	P52orfRev	GCACATATTGTGATggtaccTCACCATAAGAGCATATGGATAATTAG
Genotyping of P52-V5C/P36-FlagC parasites	KOfor (parental)	TGTATGCAGGTATATATTCATGCTTAAGG
	KOrev (parental)	TATAAACATAGTATGCACCCTTTGAGG
	5'intFor	TGTATGCAGGTATATATTCATGCTTAAGG
	5'intRev	CTAGAATTTTCATATAGTGCTTTCCCATTTG
	3'intFor	ATGCAGTTTAGCGAACCAACCATG
	3'intRev	TATAAACATAGTATGCACCCTTTGAGG
Generation of FlagN-P36 parasites	P36 sgRNA1for	TAAGTATATAATATTGACTTAAAAGACTATCCAACGGTTTTAGAGCTAGAA
	P36 sgRNA1rev	TTCTAGCTCTAAAACCGTTGGATAGTCTTTTAAGTCAATATTATATACTTA
	P36 sgRNA2for	TTATACAATATTATTGTGATGTGTGTAGAAGAGTGAGTTTTAGAGCTAGAA
	P36 sgRNA2rev	TTCTAGCTCTAAAACTCACTCTTCTACACACATCACAATAATATTGTATAA
	FlagN-P36 synthetic gene (donor DNA template)	ctcgagCGAAAGATAAAGAATTTAAAATATATCTTTTGAAATGAACATATTGTTTTATTTAATCCATATTTTGCTATAAATTTTAAAAAAATTTTAGAATTTTGTATATTTTGAAGGAATTAATAAATATTGTGTGACATAAAGAGGAGAGATAAGGCAAATATACAATATATGATTATGTCTTCACATAACCAAACACAGTTTGATCTGTCTCATATATAGTGATGCTTATGCGTAAACAACTCCCACATTTTATATTGCAGAAAGTCTTTTAGTTGCAGCAATGAATAGTCATAATTGTAACAAATAAATAACGCATACTTCAGTTTTAATGTAAGAATTCTTTATTACGATAACTGTTGTTTCTTTCTTTGAATCGACAATTATAATACTGAGGCA…
Generation of FlagN-P52 parasites	P52 sgRNA1for	TAAGTATATAATATTGAATAGTAAATGATGAAGCGTGTTTTAGAGCTAGAA
	P52 sgRNA1rev	TTCTAGCTCTAAAACACGCTTCATCATTTACTATTCAATATTATATACTTA
	P52 sgRNA2for	TTATACAATATTATTGTCGAATGAGAATGCACACAAGTTTTAGAGCTAGAA
	P52 sgRNA2rev	TTCTAGCTCTAAAACTTGTGTGCATTCTCATTCGACAATAATATTGTATAA
	FlagN-P52 synthetic gene (donor DNA template)	CTCGAGAAGGGGCTCTCTTATTTTATTTATGAATATAAAACCGTTTTAAGGGTTTCGAAAATTATTCTATTTTATTAAATAATTTATTTTTTGTTTATCACGCTCCAAATCCATAAATATTTTTTCTACATTAAAGCAAAATATTACATTTGTGGTAAGGTAAAACATCATTAAAGACACAACAAATATATTGAATTGTATATTTACGATTTACTTTAATAACATTATAAGACATTCATATATTATGATGTCCACTATTATCTTTTTTTGTTTTTTTATTTAAAAATAAATTATGCTACTAAGCAAGATTTATTTGTTAAAATGTTATAAATATATTACATTTTTTTACATACTTTATTTTTTTTTTGAAAATTATAACATCACAATAAGGAAAAAAAT…
Generation of FlagN-B9 parasites	FlagN-B9 Synthetic gene	GACTAATTTTCTCGAtGGGgattataaggaccacgatggagactacaaagatcacgatattgattacaaggacgacgacgacaaaGGGTTAAATAAGTTCAATCCAATTATTAAAGAAGAAGGATATTTATATTTAAAAGTAGCATATAATTGTGAATATAGCGGTTTGATAGGATTAGAAAATAATTATATATTGCACTATTGTTTTTTTGTTAGTAATGCAACAAATGGATTATCACTTACAACATTTAACACATTAAAATTAAAATGGGATATACCAAAAGAGGTTCTATTATTTAAGAATGATAATATACAAGGATATTCTTTTATCACAGATTTTATATCAAACAATTTAATATTAATTTATGATATAAATAATATAACAAAGGTAACTGTATT…
	GeneFor	GACTAATTTTCTCGATGGGGATTATAAGG
	GeneRev	CTTAGGAGTTAGTTTCTCGAATAATGCG
	Exon2For	AAACTAACTCCTAAGGAAAGTGGATGCG
	Exon2Rev	TTTACTAAAAATTTgatattTTCTTTATAAAATTTGTAATATTTATAATATATATCAAAAGTATCTG
Genotying of FlagN-B9 parasites	KOfor (parental)	GCATGTATTCAAAGGTCTCTAAAACAATGG
	KOrev (parental)	GTATGCACCCTTTGAGGGCTTGGGGGG
	5'intFor	GCATGTATTCAAAGGTCTCTAAAACAATGG
	5'intRev	AAAATTAGTCCATAAAATAAGATACAACATAATCC
	3'intFor	AGTTTAAGATGGCCTGGGTGATTCATGG
	3'intRev	GTATGCACCCTTTGAGGGCTTGGGGGG
Generation of PbPfP52/P36/B9 parasites	P52 sgRNA1for	TAAGTATATAATATTGAATAGTAAATGATGAAGCGTGTTTTAGAGCTAGAA
	P52 sgRNA1rev	TTCTAGCTCTAAAACACGCTTCATCATTTACTATTCAATATTATATACTTA
	P52 sgRNA2for	TTATACAATATTATTGTCGAATGAGAATGCACACAAGTTTTAGAGCTAGAA
	P52 sgRNA2rev	TTCTAGCTCTAAAACTTGTGTGCATTCTCATTCGACAATAATATTGTATAA
	PbPfP52 synthetic gene (donor DNA template)	CTCGAGATTAAGGGGCTCTCTTATTTTATTTATGAATATAAAACCGTTTTAAGGGTTTCGAAAATTATTCTATTTTATTAAATAATTTATTTTTTGTTTATCACGCTCCAAATCCATAAATATTTTTTCTACATTAAAGCAAAATATTACATTTGTGGTAAGGTAAAACATCATTAAAGACACAACAAATATATTGAATTGTATATTTACGATTTACTTTAATAACATTATAAGACATTCATATATTATGATGTCCACTATTATCTTTTTTTGTTTTTTTATTTAAAAATAAATTATGCTACTAAGCAAGATTTATTTGTTAAAATGTTATAAATATATTACATTTTTTTACATACTTTATTTTTTTTTTGAAAATTATAACATCACAATAAGGAAAAA…
	P36 sgRNA1for	TAAGTATATAATATTGACTTAAAAGACTATCCAACGGTTTTAGAGCTAGAA
	P36 sgRNA1rev	TTCTAGCTCTAAAACCGTTGGATAGTCTTTTAAGTCAATATTATATACTTA
	P36 sgRNA2for	TTATACAATATTATTGTGATGTGTGTAGAAGAGTGAGTTTTAGAGCTAGAA
	P36 sgRNA2rev	TTCTAGCTCTAAAACTCACTCTTCTACACACATCACAATAATATTGTATAA
	PbPfP36 synthetic gene (donor DNA template)	CTCGAGACACGAAAGATAAAGAATTTAAAATATATCTTTTGAAATGAACATATTGTTTTATTTAATCCATATTTTGCTATAAATTTTAAAAAAATTTTAGAATTTTGTATATTTTGAAGGAATTAATAAATATTGTGTGACATAAAGAGGAGAGATAAGGCAAATATACAATATATGATTATGTCTTCACATAACCAAACACAGTTTGATCTGTCTCATATATAGTGATGCTTATGCGTAAACAACTCCCACATTTTATATTGCAGAAAGTCTTTTAGTTGCAGCAATGAATAGTCATAATTGTAACAAATAAATAACGCATACTTCAGTTTTAATGTAAGAATTCTTTATTACGATAACTGTTGTTTCTTTCTTTGAATCGACAATTATAATACTGAG…
	B9 sgRNA1for	TAAGTATATAATATTGAGCAAACTAGACATCTAACGGTTTTAGAGCTAGAA
	B9 sgRNA1rev	TTCTAGCTCTAAAACCGTTAGATGTCTAGTTTGCTCAATATTATATACTTA
	B9 sgRNA2for	TTATACAATATTATTGTAGTTATACCTATAAAAACCGTTTTAGAGCTAGAA
	B9 sgRNA2rev	TTCTAGCTCTAAAACGGTTTTTATAGGTATAACTACAATAATATTGTATAA
	PbPfB9 synthetic gene (donor DNA template)	CTCGAGCTATACAAAATTTAACAAAGCATGCATAAATGGTTGTACATTTTTATTACATCTTTTTATTTGAAAAATAAACATGTTTCGTAAAATATAGTTTTAAAAATTACAACTGATAATTAGACACAACATCACAAATTTGTCTTTATAATATATTGATAGAAAAATCAAAATATGAGCATAAATGTGAGCATGGATATGAGAAAAAGTTTTCTTATTTATTAAAAAAACAGTGAAAAAAAAAATACATATAATATATATTCAAAATTATATTACCCATTATATATGCACGAAGGATACATTAAAGTTTGGGCGCAGATAAAATAAAAAAAAATATCATACAATTTGACAATATAATAAAAAAAAAAAGTAAATTTTCAGAATGTGTTTAAATATTTT…
Genotyping of PbPfP52/P36/B9 parasites	1-P52testFor	CGTCATCATTTTGTATATGTTCATATAGG
	2-PbP52For	GATAATGTGCCAACGAAAAAGGATTTAAC
	3-PbP52Rev	GTTAAATCCTTTTTCGTTGGCACATTATC
	4-P52testRev	GGTCTTTTCTTCGCTTTATTGATATAC
	5-PfP52For	GGAGCTGATCTTATATTAAATTCTAAAAATG
	6-PfP52Rev	CGGTTGGATTACTTTGATTAACAAAG
	7-P36testFor	GAGATTTATCCTATGTGAAAAGTTGC
	8-PbP36For	CGCCGTTTGTTGTAAAAGAAGATATAAC
	9-PbP36Rev	GTTATATCTTCTTTTACAACAAACGGCG
	10-P36testRev	GAGCAAAAAGATGGTACTGCGAAAATC
	11-PfP36For	CATGCCATTCTATGTAAAGGAAGATATAAC
	12-PfP36Rev	TTATATCTTCCTTTACATAGAATGGCATG
	13-B9testFor	CATGTATTCAAAGGTCTCTAAAACAATG
	14-PbB9For	CCAAAAGAGGTTCTATTATTTAAGAATG
	15-PbB9Rev	CTTCGTATTATTTCATGATTACCTTTTTC
	16-B9testRev	CATTACTTTGTTTATTGTATTATTATTCATTC
	17-PfB9For	GTGATGAGTGAAAAGATAAGTATTAATTATG
	18-PfB9Rev	GTAACTAGAAGAAGATGAACACATGC
