## Supplemental Table S3 for "A structure-based epitope tagging approach identifies vulnerable sites on the malarial P36-P52 protein complex for antibody-mediated neutralization of *Plasmodium* sporozoites"

### Sheet: Figure 4
Fig 4D	%GFP+ cells 24h pi	Untagged	P36-FlagC	P52-V5C/P36-FlagC	NFlag-P52	NFlag-P36		Parental vs tagged
	Exp1	0.777927	2.31848					Two-tailed ratio paired t test as compared to untagged parasites
	Exp2	1.896	1.84					P36-FlagC	P52-V5C/P36-FlagC	NFlag-P52	NFlag-P36
	Exp3	2.188		1.07				ns	ns	*	ns
	Exp4	1.435		1.49833				P=0,4749	P=0,3099	P=0,0139	P=0,1182
	Exp5	1.04	0.87
	Exp6	0.634	0.41
	Exp7	3.32549		2.36555	1.68806
	Exp8	3.74201	4.09989		1.91453	2.06971
	Exp9	2.52527	2.94278		1.25294	1.90494
	Exp10	2.1771		2.38949
	Exp11	2.64793	3.49805		2.07906	2.26699
		Untagged							P52-V5C/P36-FlagC							P36-FlagC
Fig 4E	%GFP+ cells 24h pi	no ab	iso 10mg/ml	iso 100mg/ml	anti-Flag 10mg/ml	anti-Flag 100mg/ml	anti-V5 10mg/ml	anti-V5 100mg/ml	no ab	iso 10mg/ml	iso 100mg/ml	anti-Flag 10mg/ml	anti-Flag 100mg/ml	anti-V5 10mg/ml	anti-V5 100mg/ml	no ab	iso 10mg/ml	iso 100mg/ml	anti-Flag 10mg/ml	anti-Flag 100mg/ml		Two-tailed ratio paired t test as compared to no ab	iso 10mg/ml	iso 100mg/ml	anti-Flag 10mg/ml	anti-Flag 100mg/ml	anti-V5 10mg/ml	anti-V5 100mg/ml
		0.777927			0.982103	0.971553										2.31848			0.494287	0.261724		Untagged	ns	ns	ns	ns	ND	ns
		1.896			1.752	1.546										1.84			0.763333	0.306667			P=0,4241	P=0,4964	P=0,7463	P=0,7284	ND	P=0,4239
		2.188			2.028	1.584			1.07			0.348	0.104									P52-V5C/P36-FlagC	ND	ND	ns	*	ND	ns
		1.435				1.39667		1.62	1.49833				0.173333		1.37								ND	ND	P=0,1106	P=0,0249	ND	P=0,8029
		1.04			1.08	1.07667										0.87			0.31	0.0903333		P36-FlagC	ns	ns	**	****
		3.32549	3.62374	3.40925	3.63755	3.29032			2.36556	2.74389	3.06017	1.07588	0.630872										P=0,4313	P=0,3848	P=0,0042	P<0.0001
		3.74201	2.85816	3.70039	2.66515	4.1419										4.09989	4.40178	5.50546	1.43262	0.673044
		2.52527	2.22915	2.22423	3.52304	2.60585										2.94278	2.96552	3.1058	0.359366	0.485286
		2.1771					2.71431	2.20902	2.38949					2.80404	2.84307
		Untagged							P52-V5C/P36-FlagC							P36-FlagC
	%control	no ab	iso 10mg/ml	iso 100mg/ml	anti-Flag 10mg/ml	anti-Flag 100mg/ml	anti-V5 10mg/ml	anti-V5 100mg/ml	no ab	iso 10mg/ml	iso 100mg/ml	anti-Flag 10mg/ml	anti-Flag 100mg/ml	anti-V5 10mg/ml	anti-V5 100mg/ml	no ab	iso 10mg/ml	iso 100mg/ml	anti-Flag 10mg/ml	anti-Flag 100mg/ml
	Exp1	100			126.246	124.89										100			21.3194	11.2886
	Exp2	100			92.4051	81.5401										100			41.4855	16.6667
	Exp3	100			92.6874	72.3949			100			32.5234	9.71963
	Exp4	100				97.3287		112.892	100				11.5684		91.4349
	Exp5	100			103.847	103.527										100			35.63	10.3833
	Exp6	100	108.968	102.519	109.384	98.9424			100	115.993	129.364	45.4809	26.6691
	Exp7	100	76.3805	98.8877	71.2223	110.687										100	107.363	134.283	34.943	16.4161
	Exp8	100	88.2737	88.0789	139.511	103.191										100	100.773	105.54	12.2118	16.4908
	Exp9	100					124.675	101.466	100					117.349	118.982
		Untagged			NFlag-P52			NFlag-P36
Fig 4F	%GFP+ cells 24h pi	no ab	anti-Flag 10mg/ml	anti-Flag 100mg/ml	no ab	anti-Flag 10mg/ml	anti-Flag 100mg/ml	no ab	anti-Flag 10mg/ml	anti-Flag 100mg/ml		Two-tailed ratio paired t test as compared to no ab	anti-Flag 10mg/ml	anti-Flag 100mg/ml
		3.32549	3.63755	3.29032	1.68806	1.00988	0.481357					Untagged	ns	ns
		3.74201	2.66515	4.1419	1.91453	1.17115	0.749062	2.06971	2.16369	2.11992			P=0,9006	P=0,3389
		2.52527	3.52304	2.60585	1.25294	0.425537	0.39288	1.90494	1.48838	1.67156		NFlag-P52	ns	**
													P=0,0689	P=0,0070
												NFlag-P36	ns	ns
		Untagged			NFlag-P52			NFlag-P36					P=0,6134	P= 0,6155
	%control	no ab	anti-Flag 10mg/ml	anti-Flag 100mg/ml	no ab	anti-Flag 10mg/ml	anti-Flag 100mg/ml	no ab	anti-Flag 10mg/ml	anti-Flag 100mg/ml
	Exp1	100	109.384	98.9424	100	59.8247	28.5153
	Exp2	100	71.2223	110.687	100	61.1717	39.1251	100	104.541	102.426
	Exp3	100	139.511	103.191	100	33.963	31.3566	100	78.1325	87.7487

### Sheet: Figure 5
Fig 5C	%GFP+ cells 24h pi	Untagged	B9-FlagC	FlagN-B9		Two-tailed ratio paired t test as compared to untagged parasites
	Exp1	0.777927	1.55658			B9-FlagC	FlagN-B9
	Exp2	2.2835	2.278			ns	ND
	Exp3	1.18	2.562			P=0,0592	ND
	Exp4	2.03		1.494
	Exp5	1.175	2.5925
		Untagged			B9-FlagC			FlagN-B9
Fig 5D	%GFP+ cells 24h pi	no ab	anti-Flag 10mg/ml	anti-Flag 100mg/ml	no ab	anti-Flag 10mg/ml	anti-Flag 100mg/ml	no ab	anti-Flag 10mg/ml	anti-Flag 100mg/ml		Two-tailed ratio paired t test as compared to no ab	anti-Flag 10mg/ml	anti-Flag 100mg/ml
		0.777927	0.982103	0.971553	1.55658	1.37132	1.22277					Untagged	ns	ns
		2.2835	2.246	2.458	2.278	2.688	2.5255						P=0,8439	P=0,8950
		1.175	0.972	0.878	2.5925	2.322	1.93					B9-FlagC	ns	ns
		2.03	2.13	1.898				1.494	1.462	1.196			P=0,8251	P=0,3665
												FlagN-B9	ND	ND
													ND	ND
		Untagged			B9-FlagC			FlagN-B9
	%control	no ab	anti-Flag 10mg/ml	anti-Flag 100mg/ml	no ab	anti-Flag 10mg/ml	anti-Flag 100mg/ml	no ab	anti-Flag 10mg/ml	anti-Flag 100mg/ml
	Exp1	100	126.246	124.89	100	88.0981	78.5544
	Exp2	100	98.3578	107.642	100	117.998	110.865
	Exp3	100	82.3729	74.4068	100	87.7531	73.9634
	Exp4	100	104.926	93.4975				100	97.8581	80.0535
Fig 5F	%GFP+ HepG2 cells	PbCasDiCreGFP	PbPfP52/ P36/B9		Two-tailed ratio paired t test parental vs transgenic
	Exp1	3.67607	0.329917		ns
	Exp2	2.83281	0.548672		P=0,1194
Fig 5G	%GFP+ HepG2/CD81 cells	PbCasDiCreGFP	PbPfP52/ P36/B9		Two-tailed ratio paired t test parental vs transgenic
	Exp1	1.93106	0.320709		ns
	Exp2	1.95255	0.452838		P=0,0651
Fig 5H	Number of UIS4+ vacuoles HepG2	PbCasDiCreGFP	PbPfP52/ P36/B9		Two-tailed ratio paired t test parental vs transgenic
	Exp1	235.8	1		*
	Exp2	194.2	1.8		P=0,0490
Fig 5I	Number of UIS4+ vacuoles HepG2/CD81	PbCasDiCreGFP	PbPfP52/ P36/B9		Two-tailed ratio paired t test parental vs transgenic
	Exp1	194.4	2.8		**
	Exp2	154.2	2.4		P=0,0059
